# Ecophysiological differentiation between life stages in filmy ferns (Hymenophyllaceae)

**DOI:** 10.1101/2021.03.12.435213

**Authors:** Joel H. Nitta, James E. Watkins, N. Michele Holbrook, Tristan W. Wang, Charles C. Davis

## Abstract

Desiccation tolerance was a key trait that allowed plants to colonize land. However, little is known about the transition from desiccation tolerant non-vascular plants to desiccation sensitive vascular ones. Filmy ferns (Hymenophyllaceae) represent a useful system to investigate how water-stress strategies differ between non-vascular and vascular stages within a single organism because they have vascularized sporophytes and nonvascular gametophytes that are each capable of varying degrees of desiccation tolerance. To explore this, we surveyed sporophytes and gametophytes of 19 species (22 taxa including varieties) of filmy ferns on Moorea (French Polynesia) and used chlorophyll fluorescence to measure desiccation tolerance and light responses. We conducted phylogenetically informed analyses to identify differences in physiology between life stages and growth habits. Gametophytes had similar or less desiccation tolerance (ability to recover from 2 d desiccation at -86 MPa) and lower photosynthetic optima (maximum electron transport rate of photosystem II and light level at 95% of that rate) than sporophytes. Epiphytes were more tolerant of desiccation than terrestrial species in both life stages. Despite their lack of greater physiological tolerances, gametophytes of several species occurred over a wider elevational range than conspecific sporophytes. Our results demonstrate that filmy fern gametophytes and sporophytes differ in their physiology and niche requirements, and point to the importance of microhabitat in shaping the evolution of water-use strategies in vascular plants.
