## Supplemental Table (ESM 2) for "Ecophysiological differentiation between life stages in filmy ferns (Hymenophyllaceae)"

# Electronic supplementary materials: Online Resource 2
# Title: Ecophysiological differentiation between life stages in filmy ferns (Hymenophyllaceae)
# Authors: Nitta JH; Watkins JE; Holbrook NM; Wang TW; Davis CC
# Corresponding author: Joel H. Nitta (joelnitta@gmail.com)
# Contents: start and end times of desiccation tolerance test on gametophytes of filmy ferns from Moorea French Polynesia
# --- BEGIN COLUMN METADATA ---
# species: Species name
# individual: J.H. Nitta specimen collection number of gametophyte individual
# pre: start time of desiccation
# post: end time of desiccation
# cluster: number indicating membership in treatment cluster. Individuals in the same cluster were subjected to desiccation test together
# --- END COLUMN METADATA ---
species	individual	pre	post	cluster
Callistopteris_apiifolia	1011	2012-07-13T18:20:00Z	2012-07-15T17:45:00Z	1
Callistopteris_apiifolia	1020	2012-07-13T18:20:00Z	2012-07-15T17:45:00Z	1
Crepidomanes_minutum2	1026	2012-07-13T18:20:00Z	2012-07-15T17:45:00Z	1
Callistopteris_apiifolia	1067	2012-07-13T18:20:00Z	2012-07-15T17:45:00Z	1
Callistopteris_apiifolia	1069	2012-07-13T18:20:00Z	2012-07-15T17:45:00Z	1
Polyphlebium_endlicherianum	1085	2012-07-13T18:20:00Z	2012-07-15T17:45:00Z	1
Callistopteris_apiifolia	1204	2012-07-22T22:00:00Z	2012-07-24T22:00:00Z	2
Abrodictyum_dentatum	1206	2012-07-22T22:00:00Z	2012-07-24T22:00:00Z	2
Abrodictyum_dentatum	1210	2012-07-22T22:00:00Z	2012-07-24T22:00:00Z	2
Callistopteris_apiifolia	1213	2012-07-22T22:00:00Z	2012-07-24T22:00:00Z	2
Callistopteris_apiifolia	1214	2012-07-22T22:00:00Z	2012-07-24T22:00:00Z	2
Callistopteris_apiifolia	1215	2012-07-22T22:00:00Z	2012-07-24T22:00:00Z	2
Callistopteris_apiifolia	1216	2012-07-22T22:00:00Z	2012-07-24T22:00:00Z	2
Callistopteris_apiifolia	1217	2012-07-22T22:00:00Z	2012-07-24T22:00:00Z	2
Callistopteris_apiifolia	1224	2012-07-22T22:00:00Z	2012-07-24T22:00:00Z	2
Callistopteris_apiifolia	1227	2012-07-22T22:00:00Z	2012-07-24T22:00:00Z	2
Callistopteris_apiifolia	1232	2012-07-22T22:00:00Z	2012-07-24T22:00:00Z	2
Callistopteris_apiifolia	1233	2012-07-22T22:00:00Z	2012-07-24T22:00:00Z	2
Hymenophyllum_polyanthos	1246	2012-07-22T22:00:00Z	2012-07-24T22:00:00Z	2
Hymenophyllum_pallidum	1248	2012-07-22T22:00:00Z	2012-07-24T22:00:00Z	2
Hymenophyllum_polyanthos	1263	2012-07-22T22:00:00Z	2012-07-24T22:00:00Z	2
Hymenophyllum_polyanthos	1268	2012-07-22T22:00:00Z	2012-07-24T22:00:00Z	2
Hymenophyllum_polyanthos	1270	2012-07-22T22:00:00Z	2012-07-24T22:00:00Z	2
Callistopteris_apiifolia	1273	2012-07-22T22:00:00Z	2012-07-24T22:00:00Z	2
Callistopteris_apiifolia	1276	2012-07-22T22:00:00Z	2012-07-24T22:00:00Z	2
Callistopteris_apiifolia	1277	2012-07-22T22:00:00Z	2012-07-24T22:00:00Z	2
Callistopteris_apiifolia	1280	2012-07-22T22:00:00Z	2012-07-24T22:00:00Z	2
Callistopteris_apiifolia	1281	2012-07-22T22:00:00Z	2012-07-24T22:00:00Z	2
Callistopteris_apiifolia	1282	2012-07-22T22:00:00Z	2012-07-24T22:00:00Z	2
Callistopteris_apiifolia	1284	2012-07-22T22:00:00Z	2012-07-24T22:00:00Z	2
Callistopteris_apiifolia	1288	2012-07-22T22:00:00Z	2012-07-24T22:00:00Z	2
Callistopteris_apiifolia	1290	2012-07-22T22:00:00Z	2012-07-24T22:00:00Z	2
Polyphlebium_borbonicum	1291	2012-07-22T22:00:00Z	2012-07-24T22:00:00Z	2
Crepidomanes_minutum2	1292	2012-07-22T22:00:00Z	2012-07-24T22:00:00Z	2
Hymenophyllum_polyanthos	1294	2012-07-22T22:00:00Z	2012-07-24T22:00:00Z	2
Callistopteris_apiifolia	1296	2012-07-22T22:00:00Z	2012-07-24T22:00:00Z	2
Crepidomanes_minutum2	1297	2012-07-22T22:00:00Z	2012-07-24T22:00:00Z	2
Hymenophyllum_polyanthos	1299	2012-07-22T22:00:00Z	2012-07-24T22:00:00Z	2
Crepidomanes_minutum2	1301	2012-07-22T22:00:00Z	2012-07-24T22:00:00Z	2
Callistopteris_apiifolia	1302	2012-07-22T22:00:00Z	2012-07-24T22:00:00Z	2
Didymoglossum_tahitense	1424	2012-07-22T22:00:00Z	2012-07-24T22:00:00Z	2
Callistopteris_apiifolia	2914	2013-07-07T21:15:38Z	2013-07-09T21:04:08Z	9
Callistopteris_apiifolia	3086	2013-07-20T21:35:51Z	2013-07-22T21:31:13Z	10
Callistopteris_apiifolia	3090	2013-07-20T21:36:20Z	2013-07-22T21:31:28Z	10
Callistopteris_apiifolia	3092	2013-07-20T21:36:58Z	2013-07-22T21:32:00Z	10
Callistopteris_apiifolia	3095	2013-07-20T21:37:37Z	2013-07-22T21:32:39Z	10
Hymenophyllum_polyanthos	3103	2013-07-20T21:39:40Z	2013-07-22T21:34:06Z	10
Hymenophyllum_polyanthos	3104	2013-07-20T21:39:51Z	2013-07-22T21:34:26Z	10
Hymenophyllum_digitatum	3102	2013-07-20T21:39:27Z	2013-07-22T21:35:12Z	10
Crepidomanes_kurzii	3126	2013-07-26T16:51:54Z	2013-07-28T19:09:47Z	11
Polyphlebium_endlicherianum	3130	2013-07-26T16:52:35Z	2013-07-28T19:10:17Z	11
Polyphlebium_endlicherianum	3132	2013-07-26T16:52:57Z	2013-07-28T19:10:41Z	11
Hymenophyllum_polyanthos	3136	2013-07-26T16:53:58Z	2013-07-28T19:11:33Z	11
Hymenophyllum_polyanthos	3137	2013-07-26T16:54:08Z	2013-07-28T19:11:40Z	11
Hymenophyllum_polyanthos	3138	2013-07-26T16:54:18Z	2013-07-28T19:11:49Z	11
Hymenophyllum_digitatum	3141	2013-07-26T16:55:20Z	2013-07-28T19:11:58Z	11
Hymenophyllum_polyanthos	3149	2013-07-26T16:56:18Z	2013-07-28T19:12:33Z	11
Hymenophyllum_digitatum	3151	2013-07-26T16:57:43Z	2013-07-28T19:12:41Z	11
Crepidomanes_minutum2	3152	2013-07-26T16:57:56Z	2013-07-28T19:12:51Z	11
Callistopteris_apiifolia	3154	2013-07-26T16:58:08Z	2013-07-28T19:12:59Z	11
Callistopteris_apiifolia	2516	2013-06-13T17:44:30Z	2013-06-15T18:09:53Z	4
Callistopteris_apiifolia	2517	2013-06-13T17:44:41Z	2013-06-15T18:10:08Z	4
Callistopteris_apiifolia	2520	2013-06-13T17:45:47Z	2013-06-15T18:10:54Z	4
Callistopteris_apiifolia	2523	2013-06-13T17:46:08Z	2013-06-15T18:11:10Z	4
Callistopteris_apiifolia	2524	2013-06-13T17:46:20Z	2013-06-15T18:11:21Z	4
Callistopteris_apiifolia	2526	2013-06-13T17:46:56Z	2013-06-15T18:11:34Z	4
Callistopteris_apiifolia	2527	2013-06-13T17:47:08Z	2013-06-15T18:11:48Z	4
Callistopteris_apiifolia	2528	2013-06-13T17:48:30Z	2013-06-15T18:12:22Z	4
Callistopteris_apiifolia	2530	2013-06-13T17:48:56Z	2013-06-15T18:13:19Z	4
Hymenophyllum_polyanthos	2532	2013-06-13T17:49:22Z	2013-06-15T18:14:03Z	4
Hymenophyllum_polyanthos	2535	2013-06-13T17:50:04Z	2013-06-15T18:14:56Z	4
Hymenophyllum_digitatum	2537	2013-06-13T17:50:26Z	2013-06-15T18:15:13Z	4
Hymenophyllum_digitatum	2538	2013-06-13T17:50:35Z	2013-06-15T18:15:23Z	4
Crepidomanes_minutum3	2539	2013-06-13T17:50:44Z	2013-06-15T18:15:35Z	4
Hymenophyllum_polyanthos	2545	2013-06-13T17:50:52Z	2013-06-15T18:15:45Z	4
Crepidomanes_minutum2	2546	2013-06-13T17:51:39Z	2013-06-15T18:16:07Z	4
Hymenophyllum_polyanthos	2547	2013-06-13T17:52:05Z	2013-06-15T18:16:29Z	4
Hymenophyllum_polyanthos	2548	2013-06-13T17:52:16Z	2013-06-15T18:16:39Z	4
Hymenophyllum_polyanthos	2549	2013-06-13T17:52:31Z	2013-06-15T18:17:02Z	4
Hymenophyllum_polyanthos	2550	2013-06-13T17:52:59Z	2013-06-15T18:17:16Z	4
Polyphlebium_endlicherianum	2586	2013-06-16T18:23:18Z	2013-06-18T18:18:00Z	5
Callistopteris_apiifolia	2551	2013-06-16T18:28:27Z	2013-06-18T18:27:22Z	5
Hymenophyllum_polyanthos	2552	2013-06-16T18:28:51Z	2013-06-18T18:27:37Z	5
Callistopteris_apiifolia	2562	2013-06-16T18:30:19Z	2013-06-18T18:27:47Z	5
Hymenophyllum_pallidum	2563	2013-06-16T18:30:34Z	2013-06-18T18:28:03Z	5
Hymenophyllum_pallidum	2561	2013-06-16T18:30:41Z	2013-06-18T18:28:26Z	5
Hymenophyllum_digitatum	2613	2013-06-20T11:35:52Z	2013-06-22T18:40:44Z	6
Hymenophyllum_digitatum	2614	2013-06-20T11:36:19Z	2013-06-22T18:41:11Z	6
Hymenophyllum_digitatum	2622	2013-06-20T11:38:31Z	2013-06-22T18:42:03Z	6
Hymenophyllum_polyanthos	2623	2013-06-20T11:39:05Z	2013-06-22T18:42:14Z	6
Hymenophyllum_polyanthos	2624	2013-06-20T11:39:47Z	2013-06-22T18:42:28Z	6
Hymenophyllum_digitatum	2625	2013-06-20T11:40:00Z	2013-06-22T18:42:41Z	6
Hymenophyllum_polyanthos	2626	2013-06-20T11:41:56Z	2013-06-22T18:42:57Z	6
Hymenophyllum_polyanthos	2629	2013-06-20T11:42:47Z	2013-06-22T18:43:08Z	6
Hymenophyllum_digitatum	2630	2013-06-20T11:43:30Z	2013-06-22T18:43:24Z	6
Hymenophyllum_polyanthos	2631	2013-06-20T12:37:46Z	2013-06-22T18:44:32Z	6
Hymenophyllum_digitatum	2632	2013-06-20T12:38:06Z	2013-06-22T18:44:49Z	6
Hymenophyllum_polyanthos	2635	2013-06-20T12:38:17Z	2013-06-22T18:45:17Z	6
Crepidomanes_minutum2	2627A	2013-06-20T12:38:28Z	2013-06-22T18:45:28Z	6
Hymenophyllum_polyanthos	2627B	2013-06-20T12:39:19Z	2013-06-22T18:45:38Z	6
Crepidomanes_humile	2657	2013-06-20T18:01:39Z	2013-06-22T18:47:54Z	6
Crepidomanes_minutum2	2672	2013-06-20T12:49:13Z	2013-06-22T19:02:47Z	6
Hymenophyllum_digitatum	2675	2013-06-20T12:52:06Z	2013-06-22T19:14:53Z	6
Hymenophyllum_digitatum	2680	2013-06-20T12:53:25Z	2013-06-22T19:16:37Z	6
Crepidomanes_humile	2729	2013-06-25T17:36:21Z	2013-06-27T20:09:34Z	7
Callistopteris_apiifolia	2751	2013-06-25T18:09:14Z	2013-06-27T20:10:55Z	7
Callistopteris_apiifolia	2753	2013-06-25T18:10:06Z	2013-06-27T20:11:16Z	7
Callistopteris_apiifolia	2758	2013-06-25T18:11:50Z	2013-06-27T20:12:25Z	7
Hymenophyllum_polyanthos	2797	2013-06-29T19:32:06Z	2013-07-01T21:30:34Z	8
Crepidomanes_minutum2	2799	2013-06-29T19:32:22Z	2013-07-01T21:31:17Z	8
Callistopteris_apiifolia	2426	2013-06-09T19:05:56Z	2013-06-11T16:36:18Z	3
Callistopteris_apiifolia	2427	2013-06-09T19:06:17Z	2013-06-11T16:37:41Z	3
Abrodictyum_dentatum	2428	2013-06-09T19:06:33Z	2013-06-11T16:37:55Z	3
Callistopteris_apiifolia	2429	2013-06-09T19:06:51Z	2013-06-11T16:38:11Z	3
Callistopteris_apiifolia	2430	2013-06-09T19:07:09Z	2013-06-11T16:38:20Z	3
Abrodictyum_dentatum	2431	2013-06-09T19:07:15Z	2013-06-11T16:38:37Z	3
Callistopteris_apiifolia	2433	2013-06-09T19:07:21Z	2013-06-11T16:38:50Z	3
Callistopteris_apiifolia	2435	2013-06-09T19:07:27Z	2013-06-11T16:39:06Z	3
Callistopteris_apiifolia	2436	2013-06-09T19:07:52Z	2013-06-11T16:39:19Z	3
Crepidomanes_minutum2	2445	2013-06-09T19:10:33Z	2013-06-11T16:42:46Z	3
Polyphlebium_endlicherianum	2458	2013-06-09T19:11:54Z	2013-06-11T16:44:36Z	3
